# SERBP1 interacts with PARP1 and is present in PARylation-dependent protein complexes regulating splicing, cell division, and ribosome biogenesis

**DOI:** 10.1101/2024.03.22.586270

**Authors:** Kira Breunig, Xiufen Lei, Mauro Montalbano, Gabriela D. A. Guardia, Shiva Ostadrahimi, Victoria Alers, Adam Kosti, Jennifer Chiou, Nicole Klein, Corina Vinarov, Lily Wang, Mujia Li, Weidan Song, W. Lee Kraus, David S. Libich, Stefano Tiziani, Susan T. Weintraub, Pedro A. F. Galante, Luiz O. F. Penalva

## Abstract

RNA binding proteins (RBPs) containing intrinsically disordered regions (IDRs) are present in diverse molecular complexes where they function as dynamic regulators. Their characteristics promote liquid-liquid phase separation (LLPS) and the formation of membraneless organelles such as stress granules and nucleoli. IDR-RBPs are particularly relevant in the nervous system and their dysfunction is associated with neurodegenerative diseases and brain tumor development. Serpine1 mRNA-binding protein 1 (SERBP1) is a unique member of this group, being mostly disordered and lacking canonical RNA-binding domains. We defined SERBP1’s interactome, uncovered novel roles in splicing, cell division and ribosomal biogenesis, and showed its participation in pathological stress granules and Tau aggregates in Alzheimer’s brains. SERBP1 preferentially interacts with other G-quadruplex (G4) binders, implicated in different stages of gene expression, suggesting that G4 binding is a critical component of SERBP1 function in different settings. Similarly, we identified important associations between SERBP1 and PARP1/polyADP-ribosylation (PARylation). SERBP1 interacts with PARP1 and its associated factors and influences PARylation. Moreover, protein complexes in which SERBP1 participates contain mostly PARylated proteins and PAR binders. Based on these results, we propose a feedback regulatory model in which SERBP1 influences PARP1 function and PARylation, while PARylation modulates SERBP1 functions and participation in regulatory complexes.
