## Supplementary Table 2 for "SERBP1 interacts with PARP1 and is present in PARylation-dependent protein complexes regulating splicing, cell division, and ribosome biogenesis"

### Sheet: Table of Content
Table S2
SERBP1 binding of snoRNAs and comparison with PARP1 snoRNA binding
Table of Content
Sheet	Description
SERBP1 snoRNAs	List of SERBP1 associated snoRNAs identified in Genome Biol. 2020 Aug 6;21(1):195.
PARP1 snoRNAs	Counts of snoRNAs with peaks in a PARP1 CLIP experiment
Overlap snoRNAs	snoRNAs bound by SERBP1 and PARP1
References
SERBP1 RIP data	Genome Biol. 2020 Aug 6;21(1):195. doi: 10.1186/s13059-020-02115-y.
ShinyGO	FE>2 and FDR<0.01; Bioinformatics. 2020 Apr 15;36(8):2628-2629. doi: 10.1093/bioinformatics/btz931.
PARP1 CLIP data	Methods Mol Biol. 2017;1608:211-228. doi: 10.1007/978-1-4939-6993-7_15.

### Sheet: SERBP1 snoRNAs
gene	log2FC	FDR			SERBP1 RIP-Seq data from:
SNORD63	4.02826	1.2945e-23			Genome Biol. 2020 Aug 6;21(1):195. doi: 10.1186/s13059-020-02115-y.
SNORD99	3.99354	1.78354e-24
SNORD100	3.89345	1.85899e-21
SNORD105B	3.72529	4.5783e-27
SNORD27	3.5387	3.59923e-18
SNORA75	3.21151	2.76453e-22
SNORA80E	3.20654	2.73952e-45
SNORD18A	3.18882	1.47112e-13
SNORA7A	3.10064	1.67402e-48
SNORA58B	3.05372	7.64604e-17
SNORA62	3.02049	2.41969e-17
SNORD21	3.00529	1.19635e-18
SNORD12	2.943	2.78025e-12
SNORA69	2.93425	1.41346e-15
SNORA66	2.93142	4.43206e-20
SNORA24B	2.89433	5.48182e-18
SNORA3A	2.88047	1.21499e-14
SNORA28	2.87788	3.11752e-15
SNORA14B	2.85035	1.3639e-48
SNORD56	2.79651	1.63381e-17
SNORA80B	2.75624	1.24262e-26
SNORA1	2.75218	1.60426e-14
SNORA71E	2.74412	1.13108e-17
SNORA33	2.71898	3.19247e-74
SNORA58	2.67469	5.62824e-13
SNORA51	2.64625	2.72428e-13
SNORA80A	2.59405	2.377e-15
SNORD33	2.55886	3.8878e-14
SNORD41	2.55739	3.38601e-09
SNORD46	2.4985	1.41653e-16
SNORA64	2.48154	1.54535e-13
SNORA55	2.47894	1.24693e-09
SCARNA14	2.43194	2.78614e-12
SNORD83B	2.43041	1.46074e-09
SCARNA15	2.42639	7.47861e-08
SNORA81	2.41163	4.36871e-12
SNORD67	2.40679	3.69348e-11
SNORA31	2.40076	5.05697e-40
SNORD57	2.38398	1.06825e-07
SNORD32A	2.37551	3.56025e-08
SNORA36A	2.36672	1.20854e-08
SNORD104	2.29092	3.32122e-07
SNORA61	2.26897	1.36697e-08
SNORA7B	2.26279	7.37017e-10
SNORD42A	2.23416	1.0581e-06
SNORA44	2.22826	1.10815e-07
SNORA38	2.21588	3.84565e-40
SNORD88C	2.1973	2.95e-07
SNORD117	2.18395	4.42626e-07
SNORA6	2.16519	4.62964e-08
SNORD48	2.13123	2.38686e-06
SNORA65	2.09865	1.13862e-11
SNORA11	2.07452	2.99031e-06
SNORA10	2.05292	3.34288e-10
SNORA30	2.04929	2.8368e-08
SCARNA8	2.02773	6.87673e-06
SNORA36B	2.01642	6.44743e-07
SNORA47	2.01139	1.86322e-11
SNORD68	2.0037	1.63515e-05
SNORA16A	1.9981	1.25368e-06
SNORA74D	1.96829	1.30632e-06
SNORA50A	1.96343	3.46034e-06
SNORD110	1.93477	3.00178e-05
SNORA24	1.93299	7.7688e-07
SNORA3B	1.9321	4.04978e-06
SCARNA18	1.90943	3.0769e-05
SNORA50B	1.90193	5.20191e-08
SNORA21B	1.89953	2.51602e-07
SCARNA13	1.87891	3.64165e-29
SNORA71D	1.87067	3.1627e-11
SNORA80D	1.85928	1.56141e-18
SNORD96A	1.85912	7.31898e-05
SNORA26	1.83342	1.15697e-11
SNORA17B	1.81536	1.37667e-09
SNORA4	1.81219	3.44431e-09
SNORA8	1.78862	1.07257e-06
SNORA46	1.78827	0.000100775
SNORD1C	1.77815	0.000158373
SNORA56	1.76434	0.000129469
SCARNA4	1.72752	1.30124e-13
SNORA40	1.72207	6.96325e-05
SNORA9	1.7154	4.92955e-05
SNORD91B	1.70988	0.000188944
SNORA78	1.69518	4.82588e-05
SNORA59B	1.69025	4.56486e-05
SNORA54	1.68256	2.08355e-06
SNORA74A	1.67969	1.64844e-05
SNORD70	1.64996	0.00048007
SNORA11D	1.64125	3.21891e-05
SNORA11E	1.64125	3.21891e-05
SNORD35A	1.62937	0.000577409
SCARNA16	1.62729	5.60307e-05
SNORA72	1.62245	4.52395e-05
SNORD55	1.61852	0.000628294
SNORA13	1.6111	1.00679e-09
SNORA59A	1.60813	0.000339001
SNORA20	1.60013	9.737e-05
SNORA63D	1.57366	7.7742e-05
SNORD66	1.56394	0.00109767
SNORD10	1.55993	0.00106493
SNORA84	1.55899	0.000988565
SNORD45A	1.55659	0.000643739
SNORA79B	1.53491	1.42344e-23
SNORA18	1.5337	1.07448e-07
SNORD15B	1.52094	6.80373e-12
SCARNA10	1.5172	3.83123e-05
SNORA2A	1.51507	6.17198e-05
SNORD36A	1.50178	0.000166458
SNORA68	1.49699	6.86702e-12
SNORA15	1.49682	0.00222192
SNORA60	1.49371	0.00227829
SNORD87	1.49063	0.00229532
SNORA21	1.48777	0.000461044
SNORD15A	1.48112	0.000135547
SNORA41	1.45477	0.00310058
SNORA22	1.45459	5.86663e-09
SNORD65	1.45176	0.001824
SNORA71C	1.42959	5.03914e-10
SNORD3B-1	1.42929	1.28406e-19
SNORD83A	1.42488	0.00114204
SNORD3B-2	1.40084	9.68471e-21
SNORA80C	1.40006	0.00462163
SNORD94	1.39852	0.00221234
SNHG1	1.39528	0.00273049
SNORA48	1.3952	0.00105487
SNORA53	1.35438	0.0018593
SNORA11F	1.35218	3.82654e-05
SNORD95	1.34588	0.00713089
SNORA5A	1.34022	1.14904e-08
SNORA57	1.33689	0.000434484
SNORD24	1.33485	0.00775281
SNORD12B	1.32978	0.00469208
SNORA71B	1.32606	0.000123326
SNORA27	1.32035	6.9969e-13
SNORD124	1.31021	0.00711905
SNORD13	1.29809	3.45312e-05
SNORA23	1.29212	0.00077174
SCARNA17	1.27387	0.00846416
SNORA11B	1.27251	0.0120607
SNORA37	1.26948	0.00286051
SNORD14C	1.25868	0.0129096
SNORD53B	1.24251	0.011604
SNORA70	1.22622	0.00177809
SNORD89	1.21203	0.00384834
SNORD3A	1.21016	5.76594e-11
SNORA74B	1.19724	4.98485e-05
SNORA77B	1.19718	0.00137137
SCARNA11	1.16621	0.0206716
SNORA63	1.16559	3.41299e-11
SNORA38B	1.16259	2.75602e-05
SNORA22B	1.15731	0.0239321
SNORA40B	1.12326	0.0114915
SNORA32	1.12093	0.0316298
SNORA15B-1	1.10407	0.0287361
SNORA15B-2	1.10407	0.0287361
SNHG5	1.08864	0.0329713
SNORA52	1.07973	0.0165193
SNORA5C	1.07689	0.0412581
SCARNA9	1.07437	8.23289e-10
SNORA35B	1.04508	0.00667734
SNORD91A	1.04365	0.0336486
SNORA22C	1.02214	0.0222726
SCARNA22	1.00618	0.00156392

### Sheet: PARP1 snoRNAs
Analysis - RIP-Seq SERBP1 x PAR-CLIP PARP1				Analysis - All snoRNAs x PAR-CLIP PARP1				Analysis - All snoRNAs (except in RIP) x PAR-CLIP PARP1
Evaluated snoRNAs	163			Evaluated snoRNAs	947			Evaluated snoRNAs	748
snoRNAs with CLIP peaks	31	0.190184		snoRNAs with CLIP peaks	60			snoRNAs with CLIP peaks	29
Total PARP1 CLIP peaks	40585			Total PARP1 CLIP peaks	40585			Total PARP1 CLIP peaks	40585
CLIP peaks in snoRNAs	50	0.00123198		CLIP peaks in snoRNAs	97			CLIP peaks in snoRNAs	47
Fisher test: p = 5.079e-08
	RIP-SERBP1	all snoRNAs
CLIP-PARP1	31	29	60
Not CLIP-PARP1	168	719	887		PARP1 CLIP sites from:
	199	748	947		Methods Mol Biol. 2017;1608:211-228. doi: 10.1007/978-1-4939-6993-7_15.

### Sheet: Overlap snoRNAs
snoRNA								Peak from PAR-CLIP PARP1							Additional information about PAR-CLIP PARP1 peak								snoRNAs bound by SERBP1 and PARP1
id	symbol	strand	chr	start	end	length	RIP-Seq SERBP1	id	strand	chr	start	end	length	overlap size	sequence	read count	mode location	mode score	conversion location count	conversion event count	non conversion event count		SNORA21
ENSG00000199293.1	SNORA21	-	chr17	38852863	38852994	132	YES	G73687.1	-	chr17	38852864	38852881	18	17	AATCGGTGGTGTGACAAG	502	38852881	0.635506	2	2	2006		SNORD33
ENSG00000199631.1	SNORD33	+	chr19	49490615	49490699	85	YES	G83319.1	+	chr19	49490616	49490637	22	21	CGGCCGGTGATGAGAACTTCTC	842	49490628	0.579654	3	7	3984		SNORA52
ENSG00000199631.1	SNORD33	+	chr19	49490615	49490699	85	YES	G86287.1	-	chr19	49490616	49490637	22	21	GAGAAGTTCTCATCACCGGCCG	699	49490616	0.925163	2	2	2794		SNORD35A
ENSG00000199785.1	SNORA52	+	chr11	811681	811814	134	YES	G25810.1	+	chr11	811793	811813	21	20	TCATGGGCACTTCTAGACACT	100	811797	0.733359	1	1	587		SNORA63
ENSG00000200087.1	SNORA73B	+	chr1	28508559	28508762	204	NO	G1742.1	+	chr1	28508559	28508575	17	16	CCAACGTGGATACCCTG	664	28508559	0.703643	1	1	1988		SNORA71D
ENSG00000200087.1	SNORA73B	+	chr1	28508559	28508762	204	NO	G10389.1	-	chr1	28508559	28508576	18	17	CCAGGGTATCCACGTTGG	628	28508576	0.716956	1	1	2511		SNORD18A
ENSG00000200087.1	SNORA73B	+	chr1	28508559	28508762	204	NO	G10390.1	-	chr1	28508721	28508741	21	20	TCTCCCCAGTCATTGTCCACA	27	28508727	0.673545	1	27	135		SNORD46
ENSG00000200259.1	SNORD35A	+	chr19	49491175	49491260	86	YES	G83320.1	+	chr19	49491207	49491230	24	23	CGGATGTCCCTGTGGGAATGGCGA	439	49491220	0.79709	1	437	1758		SNORA3A
ENSG00000200320.1	SNORA63	+	chr3	186787300	186787431	132	YES	G120575.1	+	chr3	186787415	186787432	18	16	CGCTTGGTCTCATACATG	128	186787432	0.788626	1	1	767		SNORD32A
ENSG00000200354.1	SNORA71D	-	chr20	38433865	38433998	134	YES	G106304.1	-	chr20	38433974	38433990	17	16	TCGAAAGTGATCGTGGG	366	38433974	0.603118	2	2	1462		SNORD14C
ENSG00000200463.1	SNORD118	-	chr17	8173454	8173587	134	NO	G68815.1	+	chr17	8173469	8173509	41	40	TCAGGGTGTTGCAAGTCCTGATTACGCAGAGACGTTAATCA	218	8173469	0.827749	1	1	2360		SNORD21
ENSG00000200463.1	SNORD118	-	chr17	8173454	8173587	134	NO	G72738.1	-	chr17	8173470	8173509	40	39	TGATTAACGTCTCTGCGTAATCAGGACTTGCAACACCCTG	249	8173501	0.713923	1	1	2682		SNORA32
ENSG00000200623.1	SNORD18A	-	chr15	66503243	66503314	72	YES	G57143.1	+	chr15	66503245	66503268	24	23	CATCAGAACATCCGAGAAAATCAT	494	66503245	0.804905	1	1	1503		SNORA10
ENSG00000200623.1	SNORD18A	-	chr15	66503243	66503314	72	YES	G60048.1	-	chr15	66503246	66503268	23	22	ATGATTTTCTCGGATGTTCTGAT	329	66503259	0.663649	2	2	3522		SNORA66
ENSG00000200879.1	SNORD14E	-	chr11	123058077	123058161	85	NO	G34674.1	-	chr11	123058077	123058096	20	19	TTCCTTGGATGTCTGAGTGA	385	123058087	0.67373	1	1	3079		SNORD83B
ENSG00000200913.1	SNORD46	+	chr1	44776490	44776593	104	YES	G2605.1	+	chr1	44776492	44776511	20	19	GTAGGGTGATGAAAAAGAAT	46	44776504	0.692455	1	1	180		SNORD41
ENSG00000200983.1	SNORA3A	+	chr11	8684227	8684356	130	YES	G26206.1	+	chr11	8684328	8684355	28	27	CACAGTCAGTCACCAGGTTAGAGACATG	1700	8684355	0.627101	3	3	8403		SNORD100
ENSG00000200983.1	SNORA3A	+	chr11	8684227	8684356	130	YES	G31212.1	-	chr11		8684356	29	28	GCATGTCTCTAACCTGGTGACTGACTGTG	1561	8684328	0.76932	4	9	13917		SNORD99
ENSG00000201403.1	SNORD14B	-	chr11	17075779	17075868	90	NO	G26555.1	+	chr11	17075780	17075804	25	24	CACTCAGACATCCAAGGAAGGTTTA	28	17075804	0.971557	1	1	58		SNORD105B
ENSG00000201675.1	SNORD32A	+	chr19	49489965	49490048	84	YES	G86286.1	-	chr19	49490022	49490046	25	24	GGTCTCAGAGCGGTGCATGGGGTTG	1043	49490022	0.98864	2	6	3547		SNORD10
ENSG00000202031.1	SNORD38A	+	chr1	44777843	44777912	70	NO	G11146.1	-	chr1	44777874	44777895	22	21	CTCTCATCTCTCTCCCTTCAGT	92	44777893	0.766048	1	2	826		SCARNA10
ENSG00000202093.1	SNORD58C	-	chr18	49489245	49489308	64	NO	G77180.1	+	chr18	49489277	49489308	32	31	CCAAAGGTGTCCTAAGATAGTCATCACAGCAA	410	49489308	0.954493	1	1	2454		SNORD13
ENSG00000202093.1	SNORD58C	-	chr18	49489245	49489308	64	NO	G79563.1	-	chr18	49489277	49489308	32	31	TTGCTGTGATGACTATCTTAGGACACCTTTGG	470	49489287	0.680219	4	5	5553		SNORD3B-2
ENSG00000202252.1	SNORD14C	-	chr11	123059335	123059422	88	YES	G34676.1	-	chr11	123059336	123059356	21	20	CCTTCCTTGGATGTCTGAGCG	515	123059336	0.680592	1	1	3604		SNORD3A
ENSG00000206680.1	SNORD21	+	chr1	92837289	92837383	95	YES	G4049.1	+	chr1	92837358	92837375	18	17	TGTTTCAAGACGGGACTG	1010	92837375	0.64037	3	3	4754		SNORD95
ENSG00000206680.1	SNORD21	+	chr1	92837289	92837383	95	YES	G12415.1	-	chr1	92837358	92837378	21	20	CATCAGTCCCGTCTTGAAACA	1000	92837358	0.626616	2	4	4996		SNORD3B-1
ENSG00000206775.1	SNORD37	-	chr19	3982507	3982572	66	NO	G80953.1	+	chr19	3982534	3982572	39	38	CATCTGGTCAAAGTGAAGAAATGATCAGTCATCACGAAT	185	3982567	0.74512	1	1	1354		SNHG1
ENSG00000206775.1	SNORD37	-	chr19	3982507	3982572	66	NO	G84243.1	-	chr19	3982535	3982572	38	37	ATTCGTGATGACTGATCATTTCTTCACTTTGACCAGAT	242	3982552	0.604105	5	5	2641		SCARNA16
ENSG00000206799.1	SNORA32	-	chr11	93730979	93731099	121	YES	G33757.1	-	chr11	93731050	93731073	24	23	CAGTTTCTCATTTGCTGTGGACAT	54	93731057	0.613261	2	2	536		SCARNA4
ENSG00000206811.1	SNORA10	-	chr16	1962334	1962466	133	YES	G61626.1	+	chr16	1962342	1962366	25	24	CACTCCTAGGAACAGAGAGGCCATT	126	1962356	0.876076	1	1	501		SNHG5
ENSG00000206811.1	SNORA10	-	chr16	1962334	1962466	133	YES	G65264.1	-	chr16	1962343	1962366	24	23	AATGGCCTCTCTGTTCCTAGGAGT	12	1962355	0.610196	1	1	94
ENSG00000207001.1	SNORD116-2	+	chr15	25054210	25054304	95	NO	G55652.1	+	chr15	25054271	25054289	19	18	ACTCATACCGTCATTCTCA	2001	25054289	0.819525	1	2	12004
ENSG00000207523.1	SNORA66	+	chr1	92840719	92840851	133	YES	G4050.1	+	chr1	92840743	92840775	33	32	CGTGATGTGGCAGAAGCGAAGGGAACCAGGTTT	169	92840761	0.978785	3	3	983
ENSG00000207523.1	SNORA66	+	chr1	92840719	92840851	133	YES	G12416.1	-	chr1	92840729	92840749	21	20	CATCACGCAGAGCTAGTGATC	158	92840737	0.995849	1	1	163
ENSG00000209480.1	SNORD83B	-	chr22	39313819	39313911	93	YES	G111758.1	+	chr22	39313821	39313861	41	40	TGTTCTCAGAAGGAAGGCAACAAGGAACGGTTCCGCAGTCT	74	39313838	0.995685	3	3	499
ENSG00000209645.1	SNORD105	+	chr19	10107651	10107735	85	NO	G81315.1	+	chr19	10107689	10107723	35	34	GCTGTGATTTCTGGCTTCAAAGTAAACGCTCTGAA	369	10107705	0.643881	3	3	2716
ENSG00000209645.1	SNORD105	+	chr19	10107651	10107735	85	NO	G84567.1	-	chr19	10107689	10107724	36	35	CTTCAGAGCGTTTACTTTGAAGCCAGAAATCACAGC	183	10107702	0.695288	2	2	1633
ENSG00000209702.1	SNORD41	-	chr19	12706449	12706518	70	YES	G84678.1	-	chr19	12706487	12706509	23	22	ATGACACCTGTGACTGTTGATGT	348	12706509	0.877084	1	1	2769
ENSG00000212182.2	RF00012	-	chr2	114005440	114005655	216	NO	G90862.1	+	chr2	114005592	114005617	26	25	CTACACGTTCAGAGAAACTTCTCTAG	771	114005607	0.653743	1	1	5396
ENSG00000212447.1	SNORD90	-	chr9	122880213	122880323	111	NO	G179639.1	+	chr9	122880270	122880295	26	25	CACCTCAGAATCTGCCCTATGAAATT	468	122880295	0.970407	1	1	2338
ENSG00000212447.1	SNORD90	-	chr9	122880213	122880323	111	NO	G183511.1	-	chr9	122880271	122880291	21	20	TCATAGGGCAGATTCTGAGGT	514	122880286	0.724369	2	3	3059
ENSG00000221241.1	SNORD88A	-	chr19	50799442	50799532	91	NO	G83419.1	+	chr19	50799502	50799529	28	27	CGGAGCCCAGTGCTGGACATCATGGAGG	335	50799502	0.988817	1	1	1326
ENSG00000221241.1	SNORD88A	-	chr19	50799442	50799532	91	NO	G86382.1	-	chr19	50799503	50799529	27	26	CCTCCATGATGTCCAGCACTGGGCTCC	398	50799522	0.642515	3	4	2374
ENSG00000221500.1	SNORD100	+	chr6	132816802	132816877	76	YES	G151085.1	+	chr6	132816850	132816872	23	22	ACTGCCATGTCACCCTTCTGATT	423	132816872	0.913209	2	409	2545
ENSG00000221500.1	SNORD100	+	chr6	132816802	132816877	76	YES	G156018.1	-	chr6	132816850	132816872	23	22	AATCAGAAGGGTGACATGGCAGT	372	132816850	0.776035	1	1	1483
ENSG00000221539.1	SNORD99	-	chr1	28578749	28578822	74	YES	G10396.1	-	chr1	28578756	28578789	34	33	ATCCATGGATGAGAAATGCGGATATGGGACTGAG	102	28578768	0.714545	1	1	691
ENSG00000238300.1	SNORD121B	-	chr9	33934296	33934376	81	NO	G181603.1	-	chr9	33934308	33934330	23	22	TATGTGTGGACAGCACTGAGACT	112	33934320	0.728319	1	1	667
ENSG00000238311.1	SNORD13E	-	chr15	65696833	65696936	104	NO	G60011.1	-	chr15	65696856	65696875	20	19	CCCTTGAACCTTGTTACGAC	16	65696863	0.611656	2	4	92
ENSG00000238423.1	SNORD42B	+	chr17	28720550	28720616	67	NO	G69503.1	+	chr17	28720590	28720612	23	22	ATGTCTTCAAAGGAACCACTGAT	457	28720604	0.717645	2	2	2709
ENSG00000238423.1	SNORD42B	+	chr17	28720550	28720616	67	NO	G73307.1	-	chr17	28720590	28720613	24	23	CATCAGTGGTTCCTTTGAAGACAT	409	28720590	0.725096	3	3	3263
ENSG00000238531.1	SNORD105B	+	chr19	10109757	10109835	79	YES	G84568.1	-	chr19	10109788	10109829	42	41	TGCGTCAGGGCGTTTACTTTGGACAGAGCAATCACAGCGTCT	55	10109788	0.839095	1	1	585
ENSG00000238917.1	SNORD10	+	chr17	7576811	7576952	142	YES	G68761.1	+	chr17	7576869	7576886	18	17	CCTGGCAGTGTCCTACTT	1122	7576886	0.850897	1	7	5564
ENSG00000238942.1	SNORD2	+	chr3	186784796	186784864	69	NO	G120571.1	+	chr3	186784814	186784830	17	16	CATCTTTCGGGACTGAC	165	186784817	0.573035	1	2	823
ENSG00000238942.1	SNORD2	+	chr3	186784796	186784864	69	NO	G125948.1	-	chr3	186784838	186784860	23	22	GATCAGCAATGAGTATTCTCTTC	146	186784860	0.873347	1	1	1164
ENSG00000239002.3	SCARNA10	+	chr12	6510222	6510551	330	YES	G40183.1	-	chr12	6510301	6510320	20	19	CTGTATCGCCCACCAAGATT	19	6510301	0.95435	1	2	61
ENSG00000239039.1	SNORD13	+	chr8	33513475	33513578	104	YES	G168710.1	+	chr8	33513537	33513555	19	18	CCTTGAACCTTGTTACGAC	562	33513537	0.750416	1	1	3371
ENSG00000239039.1	SNORD13	+	chr8	33513475	33513578	104	YES	G173382.1	-	chr8	33513536	33513556	21	20	CGTCGTAACAAGGTTCAAGGG	530	33513556	0.671303	2	2	2118
ENSG00000252083.1	RF00561	-	chr5	23972188	23972294	107	NO	G137389.1	+	chr5	23972264	23972286	23	22	ACCTGTCCGTAAGTCTTTGTCCA	34	23972286	0.633567	1	1	237
ENSG00000252692.1	RF00271	+	chr1	206080239	206080324	86	NO	G7236.1	+	chr1	206080231	206080253	23	14	TTCTCCCTTGTCAAAAATTCCCC	10	206080231	0.907784	1	1	52
ENSG00000252787.2	RF00569	+	chr3	52688890	52688962	73	NO	G116602.1	+	chr3	52688928	52688948	21	20	AAGACATGAGATCCAACTCTG	377	52688948	0.65296	2	2	1502
ENSG00000252840.1	RF00405	-	chr1	151527831	151527938	108	NO	G13360.1	-	chr1	151527903	151527921	19	18	ATCTCCAACTGCATGCAAG	42	151527917	0.635508	1	1	167
ENSG00000262074.6	SNORD3B-2	-	chr17	19063346	19064136	791	YES	G69274.1	+	chr17	19063920	19063951	32	31	ACCACTCAGACCGCGTTCTCTCCCTCTCACTC	6012	19063951	0.804497	4	8	35413
ENSG00000262074.6	SNORD3B-2	-	chr17	19063346	19064136	791	YES	G69275.1	+	chr17	19064073	19064106	34	33	CTACACGTTCAGAGAAACTTCTCTAGTAACACAC	222	19064073	0.932585	1	1	1599
ENSG00000262074.6	SNORD3B-2	-	chr17	19063346	19064136	791	YES	G73101.1	-	chr17	19063920	19063948	29	28	TGAGAGGGAGAGAACGCGGTCTGAGTGGT	1071	19063940	0.884427	3	4	3349
ENSG00000262074.6	SNORD3B-2	-	chr17	19063346	19064136	791	YES	G73102.1	-	chr17	19064077	19064105	29	28	TGTGTTACTAGAGAAGTTTCTCTGAACGT	215	19064105	0.816361	1	2	2350
ENSG00000263764.1	SNORD43	-	chr22	39319050	39319113	64	NO	G111761.1	+	chr22	39319052	39319071	20	19	AATCAGAACGTGACAATCAG	1557	39319071	0.686172	1	1	4256
ENSG00000263764.1	SNORD43	-	chr22	39319050	39319113	64	NO	G111762.1	+	chr22	39319085	39319116	32	28	TCCGCCCGTCAATAAGTTCATCATCTGTGGTT	130	39319116	0.93608	1	1	1161
ENSG00000263764.1	SNORD43	-	chr22	39319050	39319113	64	NO	G113704.1	-	chr22	39319053	39319071	19	18	CTGATTGTCACGTTCTGAT	1274	39319058	0.577048	4	8	10118
ENSG00000263934.4	SNORD3A	+	chr17	19188016	19188714	699	YES	G69281.1	+	chr17	19188046	19188078	33	32	GTGTGTTACTAGAGAAGTTTCTCTGAACGTGTA	444	19188046	0.846355	2	2	4508
ENSG00000263934.4	SNORD3A	+	chr17	19188016	19188714	699	YES	G69282.1	+	chr17	19188148	19188183	36	35	CTTGGCTGCAACTGCCGTCAGCCATTGATGATCGTT	25	19188172	0.927038	1	1	219
ENSG00000263934.4	SNORD3A	+	chr17	19188016	19188714	699	YES	G69282.2	+	chr17	19188195	19188231	37	36	ATTGGGGAGTGAGAGGGAGAGAACGCGGTCTGAGTGG	4281	19188197	0.659011	3	16	12235
ENSG00000263934.4	SNORD3A	+	chr17	19188016	19188714	699	YES	G73108.1	-	chr17	19188192	19188232	41	40	ACCACTCAGACCGCGTTCTCTCCCTCTCACTCCCCAATACG	1732	19188192	0.944549	7	17	6713
ENSG00000264549.1	SNORD95	-	chr5	181243312	181243379	68	YES	G146943.1	-	chr5	181243313	181243344	32	31	CGGTGCTGAAATCCAGAGGCTGTTTCTGAGCT	41	181243331	0.837652	1	1	351
ENSG00000264940.4	SNORD3C	-	chr17	19189665	19190245	581	NO	G69283.1	+	chr17	19190029	19190069	41	40	ACCACTCAGACCGCGTTCTCTCCCTCTCACTCCCCAATACG	5693	19190069	0.99138	7	16	20162
ENSG00000264940.4	SNORD3C	-	chr17	19189665	19190245	581	NO	G69284.1	+	chr17	19190182	19190207	26	25	CTACACGTTCAGAGAAACTTCTCTAG	253	19190189	0.767516	1	1	1708
ENSG00000264940.4	SNORD3C	-	chr17	19189665	19190245	581	NO	G73109.1	-	chr17	19190030	19190057	28	27	TGAGAGGGAGAGAACGCGGTCTGAGTGG	2776	19190049	0.841714	2	5	9349
ENSG00000264940.4	SNORD3C	-	chr17	19189665	19190245	581	NO	G73110.1	-	chr17	19190181	19190210	30	29	TTACTAGAGAAGTTTCTCTGAACGTGTAGA	20	19190186	0.776425	2	2	184
ENSG00000265185.5	SNORD3B-1	+	chr17	19061912	19062669	758	YES	G69272.1	+	chr17	19061942	19061974	33	32	GTGTGTTACTAGAGAAGTTTCTCTGAACGTGTA	220	19061965	0.643494	1	1	2560
ENSG00000265185.5	SNORD3B-1	+	chr17	19061912	19062669	758	YES	G69273.1	+	chr17	19062088	19062127	40	39	CGTATTGGGGAGTGAGAGGGAGAGAACGCGGTCTGAGTGG	7226	19062091	0.841963	6	12	20018
ENSG00000265185.5	SNORD3B-1	+	chr17	19061912	19062669	758	YES	G73099.1	-	chr17	19061943	19061972	30	29	CACGTTCAGAGAAACTTCTCTAGTAACACA	19	19061950	0.636586	1	1	120
ENSG00000265185.5	SNORD3B-1	+	chr17	19061912	19062669	758	YES	G73100.1	-	chr17	19062088	19062115	28	27	CGTTCTCTCCCTCTCACTCCCCAATACG	1812	19062088	0.942775	7	40	11971
ENSG00000272034.1	SNORD14A	-	chr11	17074654	17074744	91	NO	G26554.1	+	chr11	17074653	17074673	21	19	CTCACTCAGACATCCAAGGAA	384	17074658	0.568244	3	6	1143
ENSG00000272034.1	SNORD14A	-	chr11	17074654	17074744	91	NO	G31487.1	-	chr11	17074655	17074675	21	20	TCTTCCTTGGATGTCTGAGTG	17	17074655	0.852348	1	1	135
ENSG00000277492.1	SNORD3E	-	chrX	70846079	70846295	217	NO	G186945.1	+	chrX	70846232	70846253	22	21	ATACACGTTCAGAGAAACTTCT	31	70846247	0.759667	1	3	167
ENSG00000277947.1	SNORD3D	-	chr17	19112419	19112636	218	NO	G69278.1	+	chr17	19112420	19112460	41	40	ACCACTCAGACCGCGTTCTCTCCCTCTCACTCCCCAATACG	4394	19112460	0.879679	7	21	21168
ENSG00000277947.1	SNORD3D	-	chr17	19112419	19112636	218	NO	G73104.1	-	chr17	19112421	19112452	32	31	GGAGTGAGAGGGAGAGAACGCGGTCTGAGTGG	2557	19112439	0.863322	2	3	7546
ENSG00000278123.1	SNORD116-28	+	chr15	25104642	25104732	91	NO	G55655.1	+	chr15	25104665	25104681	17	16	AATCTCGTTGGAATCTG	10	25104674	0.72252	1	10	50
ENSG00000280704.1	SNORD3E	-	chrX	70846080	70846295	216	NO	G186945.1	+	chrX	70846232	70846253	22	21	ATACACGTTCAGAGAAACTTCT	31	70846247	0.759667	1	3	167
ENSG00000280904.1	RF01183	+	chr3	52688882	52688961	80	NO	G116602.1	+	chr3	52688928	52688948	21	20	AAGACATGAGATCCAACTCTG	377	52688948	0.65296	2	2	1502
ENSG00000281000.1	SNORD3D	-	chr17	19112420	19112636	217	NO	G69278.1	+	chr17	19112420	19112460	41	40	ACCACTCAGACCGCGTTCTCTCCCTCTCACTCCCCAATACG	4394	19112460	0.879679	7	21	21168
ENSG00000281000.1	SNORD3D	-	chr17	19112420	19112636	217	NO	G73104.1	-	chr17	19112421	19112452	32	31	GGAGTGAGAGGGAGAGAACGCGGTCTGAGTGG	2557	19112439	0.863322	2	3	7546
ENSG00000255717.6	SNHG1	-	chr11	62851988	62855914	3927	YES	G27915.1	+	chr11	62855434	62855455	22	21	GAGCTCTCTTCGGTTCCAACGT	447	62855434	0.724649	2	2	3127
ENSG00000275143.1	SCARNA16	+	chr17	77089307	77089493	187	YES	G75186.1	-	chr17	77089307	77089336	30	29	CAACAACACAGGAGCCTTTCCCCAGACCGT	71	77089336	0.999976	1	1	282
ENSG00000280466.1	SCARNA4	-	chr1	155925958	155926085	128	YES	G5490.1	+	chr1	155926057	155926085	29	28	CATCAGACTCAGCCTTCTTAGTCCTCCAG	362	155926057	0.802489	2	2	2887
ENSG00000280466.1	SCARNA4	-	chr1	155925958	155926085	128	YES	G13551.1	-	chr1	155926058	155926085	28	27	CTGGAGGACTAAGAAGGCTGAGTCTGAT	391	155926058	0.662441	2	2	2317
ENSG00000203875.10	SNHG5	-	chr6	85660950	85678736	17787	YES	G149855.1	+	chr6	85677292	85677312	21	20	CCATCTCAGAAGCCAGATCCG	671	85677292	0.645955	1	1	2010
ENSG00000203875.10	SNHG5	-	chr6	85660950	85678736	17787	YES	G155026.1	-	chr6	85677293	85677312	20	19	CGGATCTGGCTTCTGAGATG	688	85677312	0.683128	4	5	4112
